# Single-cell transcriptome analysis reveals cell-cell communication and thyrocyte diversity in the zebrafish thyroid gland

**DOI:** 10.1101/2020.01.13.891630

**Authors:** Pierre Gillotay, Meghna Shankar, Benoit Haerlingen, Sema Elif Eski, Macarena Pozo-Morales, Inés Garteizgogeascoa Suñer, Susanne Reinhardt, Annekathrin Kränkel, Juliane Bläsche, Andreas Petzold, Nikolay Ninov, Gokul Kesavan, Christian Lange, Michael Brand, Vincent Detours, Sabine Costagliola, Sumeet Pal Singh

## Abstract

The thyroid gland regulates growth and metabolism via production of thyroid hormone in follicles composed of thyrocytes. So far, thyrocytes have been assumed to be a homogenous population. To uncover genetic heterogeneity in the thyrocyte population, and molecularly characterize the non-thyrocyte cells surrounding the follicle, we developed a single-cell transcriptome atlas of the zebrafish thyroid gland. The 6249-cell atlas includes profiles of thyrocytes, blood vessels, lymphatic vessels, immune cells and fibroblasts. Further, the thyrocytes could be split into two sub-populations with unique transcriptional signature, including differential expression of the transcription factor *pax2a*. To validate thyrocyte heterogeneity, we generated a CRISPR/Cas9-based *pax2a* knock-in line, which demonstrated specific *pax2a* expression in the thyrocytes. However, a population of *pax2a*-low mature thyrocytes interspersed within individual follicles could be distinguished, corroborating heterogeneity within the thyrocyte population. Our results identify and validate transcriptional differences within the nominally homogenous thyrocyte population.

**One-line summary:** Single-cell analysis uncovers latent heterogeneity in thyroid follicular cells.

**Graphical Abstract:** 
