## Supplementary Table 2 for "Single-cell transcriptome analysis reveals cell-cell communication and thyrocyte diversity in the zebrafish thyroid gland"

### Sheet: Ligands_Receptor_Thyrocytes
	Cell_Type	Ligand	Receptor_Thyrocyte
1	NFE	cyr61	itga5
2	NFE	cyr61	itgb5
3	NFE	lama5	bcam
4	NFE	lama5	itgb4
5	NFE	lama5	itga6b
6	NFE	col1a2	cd44a
7	NFE	myoc	fzd7a
8	NFE	col1a1a	itga5
9	NFE	col1a1a	cd44a
10	NFE	cxcl12a	sdc4
11	NFE	cxcl12a	ackr3b
12	NFE	cxcl12a	cxcr4b
13	NFE	mdka	sdc4
14	NFE	mdka	lrp2a
15	NFE	mdka	itga6b
16	NFE	tfpia	sdc4
17	NFE	tfpia	f3a
18	NFE	tfpia	f3b
19	NFE	hbegfa	cd44a
20	NFE	hbegfa	cd9a
21	NFE	hbegfa	cd9b
22	NFE	pkma	cd44a
23	NFE	vegfaa	nrp1a
24	NFE	vegfaa	nrp2a
25	NFE	apoeb	sorl1
26	NFE	apoeb	ldlra
27	NFE	apoeb	lrp2a
28	NFE	col1a1b	itga5
29	NFE	col1a1b	cd44a
30	NFE	lamb2l	rpsa
31	Stromal	cyr61	itga5
32	Stromal	cyr61	itgb5
33	Stromal	dcn	met
34	Stromal	mmp2	sdc2
35	Stromal	serpine1	itgb5
36	Stromal	serpine1	lrp2a
37	Stromal	col1a2	cd44a
38	Stromal	f10	f3a
39	Stromal	f10	f3b
40	Stromal	lpl	cd44a
41	Stromal	lpl	lrp2a
42	Stromal	col6a1	itga6b
43	Stromal	lama4	itga6b
44	Stromal	col1a1a	itga5
45	Stromal	col1a1a	cd44a
46	Stromal	cxcl12a	sdc4
47	Stromal	cxcl12a	ackr3b
48	Stromal	cxcl12a	cxcr4b
49	Stromal	edil3a	itgb5
50	Stromal	mdka	sdc4
51	Stromal	mdka	lrp2a
52	Stromal	mdka	itga6b
53	Stromal	tfpia	sdc4
54	Stromal	tfpia	f3a
55	Stromal	tfpia	f3b
56	Stromal	hbegfa	cd44a
57	Stromal	hbegfa	cd9a
58	Stromal	hbegfa	cd9b
59	Stromal	nid1a	ptprfb
60	Stromal	col1a1b	itga5
61	Stromal	col1a1b	cd44a
62	Stromal	ctgfb	itga5
63	Stromal	cxcl12b	sdc4
64	Stromal	cxcl12b	ackr3b
65	Stromal	cxcl12b	cxcr4b
66	Stromal	lamb1b	itgb4
67	Stromal	lamb1b	itga6b
68	Stromal	mdkb	sdc4
69	Stromal	mdkb	lrp2a
70	Stromal	mdkb	itga6b
71	Stromal	igf2b	insra
72	Stromal	vcanb	cd44a
73	Stromal	thbs2b	itga6b
74	Musculature	cyr61	itga5
75	Musculature	cyr61	itgb5
76	Musculature	dcn	met
77	Musculature	lamc1	itgb4
78	Musculature	lamc1	itga6b
79	Musculature	mmp2	sdc2
80	Musculature	serpine1	itgb5
81	Musculature	serpine1	lrp2a
82	Musculature	col1a2	cd44a
83	Musculature	f10	f3a
84	Musculature	f10	f3b
85	Musculature	vim	cd44a
86	Musculature	col6a1	itga6b
87	Musculature	lama4	itga6b
88	Musculature	col1a1a	itga5
89	Musculature	col1a1a	cd44a
90	Musculature	cxcl12a	sdc4
91	Musculature	cxcl12a	ackr3b
92	Musculature	cxcl12a	cxcr4b
93	Musculature	edil3a	itgb5
94	Musculature	fn1a	itga5
95	Musculature	fn1a	sdc2
96	Musculature	fn1a	cd44a
97	Musculature	fn1a	itga6b
98	Musculature	lamb1a	itgb4
99	Musculature	lamb1a	itga6b
100	Musculature	mdka	sdc4
101	Musculature	mdka	lrp2a
102	Musculature	mdka	itga6b
103	Musculature	tfpia	sdc4
104	Musculature	tfpia	f3a
105	Musculature	tfpia	f3b
106	Musculature	tgfb1a	sdc2
107	Musculature	tgfb1a	cxcr4b
108	Musculature	calm1a	insra
109	Musculature	calm1a	mylka
110	Musculature	calm2a	insra
111	Musculature	calm2a	mylka
112	Musculature	calm3a	insra
113	Musculature	calm3a	mylka
114	Musculature	gnai2a	s1pr5a
115	Musculature	hbegfa	cd44a
116	Musculature	hbegfa	cd9a
117	Musculature	hbegfa	cd9b
118	Musculature	nid1a	ptprfb
119	Musculature	col1a1b	itga5
120	Musculature	col1a1b	cd44a
121	Musculature	cxcl12b	sdc4
122	Musculature	cxcl12b	ackr3b
123	Musculature	cxcl12b	cxcr4b
124	Musculature	fn1b	itga5
125	Musculature	fn1b	sdc2
126	Musculature	fn1b	cd44a
127	Musculature	fn1b	itga6b
128	Musculature	lamb1b	itgb4
129	Musculature	lamb1b	itga6b
130	Musculature	mdkb	sdc4
131	Musculature	mdkb	lrp2a
132	Musculature	mdkb	itga6b
133	Musculature	tgm2b	sdc4
134	Musculature	calm3b	insra
135	Musculature	calm3b	mylka
136	Musculature	igf2b	insra
137	Musculature	nid1b	ptprfb
138	Endothelium	cyr61	itga5
139	Endothelium	cyr61	itgb5
140	Endothelium	mmp2	sdc2
141	Endothelium	sorbs1	itgb5
142	Endothelium	sorbs1	insra
143	Endothelium	col1a2	cd44a
144	Endothelium	vim	cd44a
145	Endothelium	lama4	itga6b
146	Endothelium	col1a1a	itga5
147	Endothelium	col1a1a	cd44a
148	Endothelium	ctgfa	itga5
149	Endothelium	cxcl12a	sdc4
150	Endothelium	cxcl12a	ackr3b
151	Endothelium	cxcl12a	cxcr4b
152	Endothelium	tfpia	sdc4
153	Endothelium	tfpia	f3a
154	Endothelium	tfpia	f3b
155	Endothelium	appa	cd74a
156	Endothelium	calm1a	insra
157	Endothelium	calm1a	mylka
158	Endothelium	calm2a	insra
159	Endothelium	calm2a	mylka
160	Endothelium	calm3a	insra
161	Endothelium	calm3a	mylka
162	Endothelium	gnai2a	s1pr5a
163	Endothelium	hbegfa	cd44a
164	Endothelium	hbegfa	cd9a
165	Endothelium	hbegfa	cd9b
166	Endothelium	igf2a	insra
167	Endothelium	pkma	cd44a
168	Endothelium	mllt4a	pvrl3b
169	Endothelium	col1a1b	itga5
170	Endothelium	col1a1b	cd44a
171	Endothelium	fn1b	itga5
172	Endothelium	fn1b	sdc2
173	Endothelium	fn1b	cd44a
174	Endothelium	fn1b	itga6b
175	Endothelium	tgm2b	sdc4
176	Endothelium	calm3b	insra
177	Endothelium	calm3b	mylka
178	Endothelium	igf2b	insra
179	Thyrocytes	cdh1	cdh2
180	Thyrocytes	cdh1	ptprfb
181	Thyrocytes	cyr61	itga5
182	Thyrocytes	cyr61	itgb5
183	Thyrocytes	lrpap1	sorl1
184	Thyrocytes	lrpap1	ldlra
185	Thyrocytes	lrpap1	lrp2a
186	Thyrocytes	mmp2	sdc2
187	Thyrocytes	serpine1	itgb5
188	Thyrocytes	serpine1	lrp2a
189	Thyrocytes	arf1	insra
190	Thyrocytes	col1a2	cd44a
191	Thyrocytes	f10	f3a
192	Thyrocytes	f10	f3b
193	Thyrocytes	sema3b	nrp1a
194	Thyrocytes	sema3b	nrp2a
195	Thyrocytes	vim	cd44a
196	Thyrocytes	col1a1a	itga5
197	Thyrocytes	col1a1a	cd44a
198	Thyrocytes	ctgfa	itga5
199	Thyrocytes	cxcl12a	sdc4
200	Thyrocytes	cxcl12a	ackr3b
201	Thyrocytes	cxcl12a	cxcr4b
202	Thyrocytes	appa	cd74a
203	Thyrocytes	calm1a	insra
204	Thyrocytes	calm1a	mylka
205	Thyrocytes	calm3a	insra
206	Thyrocytes	calm3a	mylka
207	Thyrocytes	gnai2a	s1pr5a
208	Thyrocytes	hbegfa	cd44a
209	Thyrocytes	hbegfa	cd9a
210	Thyrocytes	hbegfa	cd9b
211	Thyrocytes	pkma	cd44a
212	Thyrocytes	vegfaa	nrp1a
213	Thyrocytes	vegfaa	nrp2a
214	Thyrocytes	mllt4a	pvrl3b
215	Thyrocytes	col1a1b	itga5
216	Thyrocytes	col1a1b	cd44a
217	Thyrocytes	fn1b	itga5
218	Thyrocytes	fn1b	sdc2
219	Thyrocytes	fn1b	cd44a
220	Thyrocytes	fn1b	itga6b
221	Thyrocytes	ncam1b	fgfr2
222	Thyrocytes	calm3b	insra
223	Thyrocytes	calm3b	mylka
224	Thyrocytes	cgnb	oclna
225	Thyrocytes	cgnb	oclnb
226	Immune	col1a2	cd44a
227	Immune	cxcl12a	sdc4
228	Immune	cxcl12a	ackr3b
229	Immune	cxcl12a	cxcr4b
230	Immune	fn1a	itga5
231	Immune	fn1a	sdc2
232	Immune	fn1a	cd44a
233	Immune	fn1a	itga6b
234	Immune	calm1a	insra
235	Immune	calm1a	mylka
236	Immune	calm2a	insra
237	Immune	calm2a	mylka
238	Immune	calm3a	insra
239	Immune	calm3a	mylka
240	Immune	gnai2a	s1pr5a
241	Immune	hbegfa	cd44a
242	Immune	hbegfa	cd9a
243	Immune	hbegfa	cd9b
244	Immune	pkma	cd44a
245	Immune	col1a1b	itga5
246	Immune	col1a1b	cd44a
247	Immune	calm1b	insra
248	Immune	calm1b	mylka
249	Immune	calm3b	insra
250	Immune	calm3b	mylka
251	Immune	gnai2b	s1pr5a
252	Gills	cyr61	itga5
253	Gills	cyr61	itgb5
254	Gills	col1a2	cd44a
255	Gills	cxcl12a	sdc4
256	Gills	cxcl12a	ackr3b
257	Gills	cxcl12a	cxcr4b
258	Gills	tfpia	sdc4
259	Gills	tfpia	f3a
260	Gills	tfpia	f3b
261	Gills	hbegfa	cd44a
262	Gills	hbegfa	cd9a
263	Gills	hbegfa	cd9b
264	Gills	vegfaa	nrp1a
265	Gills	vegfaa	nrp2a
266	Gills	apoeb	sorl1
267	Gills	apoeb	ldlra
268	Gills	apoeb	lrp2a
269	Gills	col1a1b	itga5
270	Gills	col1a1b	cd44a
271	Gills	hbegfb	cd44a
272	Gills	hbegfb	cd9a
273	Gills	hbegfb	cd9b
