## Supplementary Table 3 for "Single-cell transcriptome analysis reveals cell-cell communication and thyrocyte diversity in the zebrafish thyroid gland"

### Sheet: SuppTable3
	avg_logFC	p_val	cluster	gene
1	0.806325	4.77501e-14	Cluster_Red	ptp4a3
2	0.759322	4.61142e-11	Cluster_Red	ankrd22
3	0.656747	5.88528e-11	Cluster_Red	bzw1b
4	0.722101	1.47327e-09	Cluster_Red	ctsba
5	0.536824	5.2439e-09	Cluster_Red	higd1a
6	0.527964	9.27583e-09	Cluster_Red	dclk1a
7	0.442011	3.39446e-08	Cluster_Red	ebpl
8	0.56423	4.23467e-08	Cluster_Red	cldnc
9	0.713095	7.18692e-08	Cluster_Red	ets2
10	0.617758	8.00356e-08	Cluster_Red	ptges3a
11	0.373889	8.73473e-08	Cluster_Red	tac1
12	0.440497	1.07701e-07	Cluster_Red	ddx5
13	0.483059	1.23532e-07	Cluster_Red	eif4a1a
14	0.402113	3.06642e-07	Cluster_Red	il12rb2
15	0.358326	5.41452e-07	Cluster_Red	cep57l1
16	0.437862	9.44013e-07	Cluster_Red	nr4a1
17	0.474381	2.19953e-06	Cluster_Red	sesn1
18	0.503027	3.67155e-06	Cluster_Red	stard14
19	0.489422	4.59889e-06	Cluster_Red	prelid3b
20	0.491194	4.86834e-06	Cluster_Red	coq10b
21	0.413169	6.78735e-06	Cluster_Red	klf13
22	0.480422	7.45088e-06	Cluster_Red	fkbp5
23	0.405271	7.50016e-06	Cluster_Red	si:ch1073-190k2.1
24	0.168489	1.15186e-05	Cluster_Red	poc1bl
25	0.577084	1.39956e-05	Cluster_Red	kdm6ba
26	0.517683	1.42138e-05	Cluster_Red	pnp5a
27	0.578708	1.43892e-05	Cluster_Red	slc5a5
28	0.594296	1.53017e-05	Cluster_Red	dusp5
29	0.223306	1.96077e-05	Cluster_Red	snx18a
30	0.429489	2.05285e-05	Cluster_Red	kpna3
31	0.166682	2.20478e-05	Cluster_Red	hivep3a
32	0.406598	2.71816e-05	Cluster_Red	si:dkey-79d12.5
33	0.496421	2.94113e-05	Cluster_Red	cxcr4b
34	0.319896	3.62341e-05	Cluster_Red	fam161b
35	0.542397	4.41882e-05	Cluster_Red	sik1
36	0.325801	4.52677e-05	Cluster_Red	ndel1b
37	0.10714	4.99223e-05	Cluster_Red	degs2
38	0.323519	5.41866e-05	Cluster_Red	txnrd1
39	0.323704	6.09685e-05	Cluster_Red	cited4a
40	0.417129	6.17262e-05	Cluster_Red	si:dkeyp-75h12.7
41	0.37388	6.41685e-05	Cluster_Red	cldnb
42	0.175125	7.85077e-05	Cluster_Red	ctu2
43	0.223961	8.03951e-05	Cluster_Red	pnp5b
44	0.473828	9.42618e-05	Cluster_Red	osbpl7
45	0.150122	0.000102458	Cluster_Red	dok1a
46	0.268545	0.000103483	Cluster_Red	kalrna
47	0.216903	0.000104818	Cluster_Red	si:ch1073-162e11.2
48	0.330005	0.000114469	Cluster_Red	cdk2ap2
49	0.318656	0.000118629	Cluster_Red	GCA
50	0.793216	0.00011963	Cluster_Red	zgc:153911
51	0.186733	0.000124249	Cluster_Red	si:dkey-238f9.1
52	0.218087	0.000127637	Cluster_Red	lrrc47
53	0.311092	0.000154822	Cluster_Red	anxa2a
54	0.225286	0.000166793	Cluster_Red	MDP1
55	0.327897	0.000183209	Cluster_Red	ptp4a2b
56	0.35752	0.000194481	Cluster_Red	mapkapk2a
57	0.412518	0.000199191	Cluster_Red	degs1
58	0.365033	0.000248087	Cluster_Red	zgc:153284
59	0.306843	0.000252296	Cluster_Red	ywhabl
60	0.242432	0.000275122	Cluster_Red	bmp4
61	0.374112	0.000279342	Cluster_Red	zgc:113208
62	0.409397	0.000326806	Cluster_Red	crema
63	0.508086	0.000331029	Cluster_Red	slc3a2b
64	0.330493	0.000347412	Cluster_Red	tuba1b
65	0.213225	0.000348561	Cluster_Red	slc16a6b
66	0.303281	0.000361177	Cluster_Red	dnaja2l
67	0.261344	0.000371985	Cluster_Red	pqlc2
68	0.288321	0.000384419	Cluster_Red	rgl3a
69	0.225929	0.000406779	Cluster_Red	btg3
70	0.323866	0.000426754	Cluster_Red	cebpb
71	0.480586	0.000427462	Cluster_Red	peli1a
72	0.378427	0.00044454	Cluster_Red	zgc:153929
73	0.293498	0.000454176	Cluster_Red	cebpd
74	0.254532	0.00047484	Cluster_Red	ptgs2b
75	0.390668	0.000475145	Cluster_Red	sqlea
76	0.334908	0.000503554	Cluster_Red	mtbl
77	0.327555	0.000520235	Cluster_Red	zmynd19
78	0.295335	0.000533799	Cluster_Red	f11r.1
79	0.346896	0.000566033	Cluster_Red	HBZ
80	0.128244	0.000569933	Cluster_Red	entpd4
81	0.289147	0.0005824	Cluster_Red	hnrnpabb
82	0.102858	0.000602743	Cluster_Red	rab3db
83	0.286708	0.00062068	Cluster_Red	ddx39ab
84	0.307622	0.0006431	Cluster_Red	mthfd2
85	0.421629	0.000671169	Cluster_Red	pon1
86	0.29879	0.000693637	Cluster_Red	prdx1
87	0.251192	0.000735052	Cluster_Red	irf6
88	0.208874	0.000783982	Cluster_Red	spred1
89	0.218764	0.000814764	Cluster_Red	cd9b
90	0.174447	0.000823049	Cluster_Red	si:rp71-1c10.7
91	0.447585	0.000848682	Cluster_Red	arrdc3b
92	0.297708	0.000898746	Cluster_Red	ptpn4a
93	0.271645	0.000928133	Cluster_Red	EFCAB10
94	0.136642	0.000963961	Cluster_Red	si:dkey-146n1.4
95	0.288537	0.0010053	Cluster_Red	egln2
96	0.31151	0.00103969	Cluster_Red	si:ch1073-303k11.2
97	0.166927	0.00104002	Cluster_Red	psmf1
98	0.175141	0.00108652	Cluster_Red	pde4ca
99	0.295411	0.00109956	Cluster_Red	alas1
100	0.222228	0.00119161	Cluster_Red	calm2b
101	0.19499	0.00124417	Cluster_Red	dnajb11
102	0.177361	0.0012464	Cluster_Red	sb:cb1058
103	0.259737	0.00126801	Cluster_Red	sptssa
104	0.216214	0.00138281	Cluster_Red	adgrb1b
105	0.175188	0.00138598	Cluster_Red	emc8
106	0.268304	0.00142705	Cluster_Red	csnk1db
107	0.102005	0.0014843	Cluster_Red	CU019662.1
108	0.13579	0.00151963	Cluster_Red	si:ch211-239j9.1
109	0.236247	0.00155016	Cluster_Red	grtp1a
110	0.119812	0.00155573	Cluster_Red	si:ch211-113d22.2
111	0.201681	0.00164316	Cluster_Red	atp1b1a
112	0.1757	0.00165988	Cluster_Red	lmbrd1
113	0.457567	0.00168058	Cluster_Red	midn
114	0.148425	0.00177656	Cluster_Red	chpt1
115	0.128039	0.00179163	Cluster_Red	gas8
116	0.301234	0.00179365	Cluster_Red	fasn
117	0.173722	0.00179781	Cluster_Red	tp53inp1
118	0.184356	0.0018139	Cluster_Red	endouc
119	0.214664	0.00186833	Cluster_Red	itsn2a
120	0.28376	0.00187402	Cluster_Red	mbtd1
121	0.376994	0.00197268	Cluster_Red	fdx1
122	0.191478	0.00199254	Cluster_Red	tpd52
123	0.291634	0.00203842	Cluster_Red	col15a1b
124	0.258834	0.00204323	Cluster_Red	zgc:91910
125	0.335582	0.00208688	Cluster_Red	zgc:92066
126	0.392131	0.00218062	Cluster_Red	CABZ01020840.1
127	0.177126	0.00219046	Cluster_Red	carkd
128	0.348393	0.00235462	Cluster_Red	arg2
129	0.225066	0.00237657	Cluster_Red	tcp11l2
130	0.342993	0.00246741	Cluster_Red	egr3
131	0.257194	0.0026956	Cluster_Red	hsp90b1
132	0.185593	0.00270596	Cluster_Red	slc35c1
133	0.136201	0.00276402	Cluster_Red	si:ch211-154o6.3
134	0.109185	0.00280679	Cluster_Red	nmrk2
135	0.414131	0.00285111	Cluster_Red	chac1
136	0.22595	0.00285339	Cluster_Red	txndc9
137	0.145027	0.00320105	Cluster_Red	ctdp1
138	0.30026	0.00322537	Cluster_Red	srgn
139	0.166648	0.00324357	Cluster_Red	cep85l
140	0.260297	0.0032572	Cluster_Red	zgc:162184
141	0.179273	0.00332301	Cluster_Red	acsl4a
142	0.320652	0.00338858	Cluster_Red	rnaseka
143	0.210719	0.00344737	Cluster_Red	si:ch1073-291c23.2
144	0.196772	0.00345841	Cluster_Red	bdnf
145	0.189173	0.00352468	Cluster_Red	madd
146	0.18945	0.00356191	Cluster_Red	si:dkey-112a7.4
147	0.114161	0.00362421	Cluster_Red	nrxn3a
148	0.21865	0.00362492	Cluster_Red	ptpn2b
149	0.354783	0.0039085	Cluster_Red	nfil3-6
150	0.126316	0.00396033	Cluster_Red	sertad2a
151	0.206963	0.00405937	Cluster_Red	znfl2a
152	0.191814	0.00419714	Cluster_Red	cmtm3
153	0.379109	0.00421315	Cluster_Red	odc1
154	0.10723	0.00423519	Cluster_Red	GK3P
155	0.110504	0.00427841	Cluster_Red	si:ch211-207i1.2
156	0.256834	0.00431518	Cluster_Red	pik3c3
157	0.160681	0.00443167	Cluster_Red	plek2
158	0.20219	0.00445121	Cluster_Red	lrch1
159	0.22452	0.00466236	Cluster_Red	ptgr1
160	0.177597	0.00466802	Cluster_Red	slc25a3b
161	0.137404	0.00476422	Cluster_Red	si:dkey-22o12.2
162	0.5703	0.00479031	Cluster_Red	phlda2
163	0.245312	0.00493363	Cluster_Red	atp6v1e1b
164	0.289279	0.00502697	Cluster_Red	rergla
165	0.239301	0.0050434	Cluster_Red	hrsp12
166	0.253476	0.00511391	Cluster_Red	cd2bp2
167	0.249579	0.00514811	Cluster_Red	si:dkey-16l2.17
168	0.221087	0.00534315	Cluster_Red	cope
169	0.126544	0.00542348	Cluster_Red	ppp2r4
170	0.111545	0.00550907	Cluster_Red	ift52
171	0.200372	0.00551459	Cluster_Red	dclk1b
172	0.196251	0.00555597	Cluster_Red	sars
173	0.134336	0.00558006	Cluster_Red	cry1ab
174	0.166795	0.00561317	Cluster_Red	adprm
175	0.285102	0.00565796	Cluster_Red	sema3b
176	0.244283	0.0056724	Cluster_Red	csrp2
177	0.152418	0.00570934	Cluster_Red	pja2
178	0.112401	0.0057448	Cluster_Red	noc3l
179	0.309808	0.00582779	Cluster_Red	csrnp1a
180	0.297449	0.00583151	Cluster_Red	hnrnpa0l.1
181	0.100106	0.00594373	Cluster_Red	gtf2ird1
182	0.12382	0.00603656	Cluster_Red	ugdh
183	0.178486	0.00637973	Cluster_Red	si:dkey-183j2.10
184	0.199894	0.00652466	Cluster_Red	chchd6a
185	0.155885	0.00655886	Cluster_Red	st14a
186	0.123175	0.00656496	Cluster_Red	zfpl1
187	0.412273	0.00658555	Cluster_Red	fosl2
188	0.232306	0.00658626	Cluster_Red	ube2al
189	0.226649	0.00660621	Cluster_Red	ddx61
190	0.150018	0.00668312	Cluster_Red	sult3st1
191	0.234334	0.00683003	Cluster_Red	ufm1
192	0.266051	0.00687236	Cluster_Red	rin2
193	0.113448	0.00692442	Cluster_Red	dph3
194	0.100154	0.00700546	Cluster_Red	cul3a
195	0.103963	0.00711505	Cluster_Red	prpf18
196	0.164051	0.00717182	Cluster_Red	zgc:153115
197	0.147151	0.00724046	Cluster_Red	gale
198	0.156693	0.00728288	Cluster_Red	gnav1
199	0.295198	0.00730086	Cluster_Red	zgc:158852
200	0.213359	0.00742068	Cluster_Red	mfsd2ab
201	0.283328	0.00760402	Cluster_Red	RNF182 (1 of many)
202	0.160947	0.00761241	Cluster_Red	npr3
203	0.166102	0.00765317	Cluster_Red	ptges3b
204	0.143423	0.00771555	Cluster_Red	try
205	0.106419	0.00771746	Cluster_Red	glsb
206	0.254767	0.00784422	Cluster_Red	crygs2
207	0.164776	0.00786689	Cluster_Red	espn
208	0.247911	0.00796982	Cluster_Red	si:dkey-16p21.8
209	0.101377	0.00814072	Cluster_Red	narfl
210	0.213174	0.00814273	Cluster_Red	ERRFI1 (1 of many)
211	0.261609	0.00815334	Cluster_Red	slc25a33
212	0.189886	0.0083732	Cluster_Red	flvcr1
213	0.11769	0.00852462	Cluster_Red	naa30
214	0.206558	0.00867572	Cluster_Red	CLDN23
215	0.144215	0.00871798	Cluster_Red	desi1a
216	0.104481	0.0087349	Cluster_Red	ikbkap
217	0.118212	0.00881784	Cluster_Red	itpr2
218	0.199331	0.00889964	Cluster_Red	sepw1
219	0.189234	0.00904612	Cluster_Red	arpin
220	0.11547	0.00911552	Cluster_Red	mrap
221	0.189091	0.00928158	Cluster_Red	zfyve26
222	0.245882	0.00941028	Cluster_Red	bcl2l10
223	0.175882	0.00956245	Cluster_Red	dync1li2
224	0.201378	0.0096727	Cluster_Red	mid1ip1b
225	0.1823	0.00968728	Cluster_Red	zcchc9
226	0.143613	0.00974839	Cluster_Red	znf703
227	0.15652	0.00977452	Cluster_Red	aamdc
228	0.255783	0.00983834	Cluster_Red	tpi1b
229	0.13126	0.00989504	Cluster_Red	rad54l2
230	0.223259	0.0099165	Cluster_Red	atp6v0ca
231	0.188184	0.00993846	Cluster_Red	baxa.1
232	0.160174	0.00994819	Cluster_Red	farsb
233	0.216295	0.00995412	Cluster_Red	rab7
234	0.728841	8.23667e-09	Cluster_Blue	pax2a
235	0.429812	6.94882e-05	Cluster_Blue	ahnak
236	0.382465	0.000900834	Cluster_Blue	lxn
237	0.391311	0.00110448	Cluster_Blue	col6a3
238	0.464321	0.00111836	Cluster_Blue	hsp70.1
239	0.330349	0.00142522	Cluster_Blue	cx30.3
240	0.26292	0.00146997	Cluster_Blue	mrpl42
241	0.435363	0.00154984	Cluster_Blue	marcksl1a
242	0.21714	0.00155998	Cluster_Blue	eif3s10
243	0.375683	0.00162028	Cluster_Blue	pax8
244	0.358657	0.00185467	Cluster_Blue	tbx2a
245	0.291787	0.00201161	Cluster_Blue	si:ch211-132b12.7
246	0.219106	0.00216698	Cluster_Blue	araf
247	0.272274	0.00236728	Cluster_Blue	mrps14
248	0.314026	0.00256806	Cluster_Blue	fam133b
249	0.190807	0.00307977	Cluster_Blue	crfb4
250	0.224553	0.00342755	Cluster_Blue	CU639413.1
251	0.170245	0.00356007	Cluster_Blue	sec24a
252	0.334405	0.00459758	Cluster_Blue	si:ch211-39i22.1
253	0.234252	0.00499246	Cluster_Blue	tpd52l2a
254	0.498765	0.00530208	Cluster_Blue	hspb1
255	0.188016	0.00557882	Cluster_Blue	pmpcb
256	0.157137	0.00580807	Cluster_Blue	noc4l
257	0.177319	0.00594203	Cluster_Blue	rpsa
258	0.234991	0.00608083	Cluster_Blue	ctsf
259	0.317039	0.00634639	Cluster_Blue	rhbdd1
260	0.191641	0.00646763	Cluster_Blue	ef1
261	0.543366	0.00818714	Cluster_Blue	aoc2
262	0.249319	0.00909523	Cluster_Blue	TMSB15A
263	0.160802	0.00917363	Cluster_Blue	si:dkeyp-121d4.3
264	0.152403	0.00941736	Cluster_Blue	esyt2a
265	0.21468	0.00974809	Cluster_Blue	PAXBP1
