## Supplementary Table 4 for "Single-cell transcriptome analysis reveals cell-cell communication and thyrocyte diversity in the zebrafish thyroid gland"

### Sheet: Gene_Entropy
	Gene	mean.expr	entropy	p.value
1	hspb1	0.922314	0.683321	0
2	ctsba	1.00971	0.859626	0
3	hsp90aa1.2	1.62805	1.54209	0
4	si:ch211-195b11.3	1.04038	0.910181	0
5	zgc:153911	0.509514	0.364435	0
6	crygs2	0.855767	0.717234	0
7	her9	0.654949	0.511311	0
8	h1fx	0.576934	0.432962	0
9	bag3	0.814964	0.677808	0
10	zgc:198419	0.748031	0.608889	0
11	DNAJA4	0.849395	0.714038	0
12	dnajb1b	1.45062	1.3639	0
13	fosl1a	0.763099	0.63183	0
14	hsp70.3	1.62815	1.56052	0
15	hsp70.1	1.42782	1.34229	0
16	crhbp	0.376132	0.249166	0
17	si:ch73-335l21.4	0.532642	0.404573	0
18	sesn1	0.995001	0.881392	0
19	her6	1.18034	1.08042	0
20	junba	1.22719	1.1323	0
21	zgc:163083	0.747641	0.625314	0
22	hsp70.2	1.50294	1.43456	0
23	atf3	1.0236	0.918124	0
24	phlda2	0.495269	0.376154	0
25	hmox1a	0.505947	0.388068	0
26	mt2	0.47362	0.357726	1.11022e-16
27	hspbp1	0.484645	0.368899	2.22045e-16
28	sik1	0.635639	0.521655	2.55351e-15
29	fosb	0.880959	0.775054	6.55032e-15
30	krt4	0.756327	0.646249	1.39888e-14
31	anxa1a	0.476852	0.365891	7.30527e-14
32	bgna	0.449125	0.338987	9.4369e-14
33	ccl25b	0.56158	0.4518	6.55809e-13
34	gadd45ba	0.907477	0.807369	1.391e-12
35	fosab	1.45768	1.39995	4.89009e-12
36	si:ch211-202a12.4	1.3683	1.30255	5.37825e-12
37	dusp5	0.908737	0.810212	7.52753e-12
38	jdp2b	1.19445	1.11457	8.54405e-12
39	slc5a5	1.01417	0.924447	1.63115e-10
40	ppp1r15a	0.791372	0.690886	1.84036e-10
41	cldni	0.302888	0.209002	3.88011e-10
42	zgc:162730	0.681448	0.579179	6.03556e-10
43	rbp4	0.424067	0.323077	8.06997e-10
44	BX511021.2	0.496686	0.394372	1.1481e-09
45	mcl1a	1.36781	1.30743	1.45661e-09
46	ets2	0.670266	0.568795	1.60024e-09
47	slc16a9a	0.762604	0.6638	2.44476e-09
48	cxcl12a	0.330004	0.23626	4.57076e-09
49	hspa4a	0.851019	0.75621	4.88877e-09
50	ifitm1	0.41074	0.312909	9.82088e-09
51	id1.1	0.798657	0.702575	1.01115e-08
52	cebpb	0.728515	0.630807	1.65884e-08
53	gadd45bb	0.604724	0.504997	1.68857e-08
54	zgc:77517	0.31332	0.223456	4.21262e-08
55	dusp2	1.05283	0.971643	5.07667e-08
56	col1a2	0.382306	0.288078	7.13198e-08
57	cfd	0.344536	0.252893	8.25047e-08
58	h1f0	0.24733	0.166253	1.66513e-07
59	si:dkey-248g15.3	0.397736	0.304192	2.47494e-07
60	col1a1b	0.386252	0.293475	2.89113e-07
61	gadd45ab	0.595233	0.498748	2.89247e-07
62	alpi.1	0.21192	0.136713	3.94335e-07
63	ngb	0.434104	0.340466	7.44818e-07
64	uchl1	0.510191	0.415113	7.72586e-07
65	zfand2a	0.44303	0.349724	1.20007e-06
66	dio1	0.568685	0.474653	2.13665e-06
67	serpinh1b	0.195006	0.124517	2.15162e-06
68	csrp2	0.679382	0.586754	2.74042e-06
69	zgc:109934	1.40707	1.35912	3.0247e-06
70	rasd1	0.775563	0.685854	3.82249e-06
71	aspn	0.643907	0.551759	5.91614e-06
72	zgc:173593	0.694303	0.603078	6.219e-06
73	igfbp5b	0.269851	0.191477	1.09467e-05
74	f3b	0.342649	0.257741	1.39505e-05
75	si:dkey-205h13.1	0.389888	0.302069	1.44084e-05
76	cyr61	0.519337	0.428111	1.44376e-05
77	ankrd22	0.515425	0.424352	1.56959e-05
78	histh1l	0.390241	0.302575	1.62221e-05
79	aoc2	0.291997	0.211943	1.81614e-05
80	sqstm1	0.62121	0.531193	3.12791e-05
81	elf3	0.262497	0.186527	3.17151e-05
82	krt15	0.220379	0.149968	3.37028e-05
83	gadd45ga	0.462823	0.373734	3.62094e-05
84	zfp36l2	0.52961	0.439786	3.93451e-05
85	krt94	0.237245	0.164905	4.31805e-05
86	lgals1l1	0.568693	0.478908	4.34073e-05
87	col1a1a	0.281362	0.204208	5.95691e-05
88	cxcr4b	0.233564	0.162379	6.66056e-05
89	pgd	0.742275	0.65636	0.000102028
90	sost	0.579723	0.491964	0.000155228
91	CABZ01052487.1	0.539287	0.451719	0.000170022
92	zgc:158343	0.428741	0.343558	0.000231191
93	hist2h2l	0.708856	0.623544	0.000247662
94	mt-nd1	0.442685	0.357244	0.00025834
95	ahnak	0.688679	0.603219	0.000292884
96	pir	0.366952	0.285207	0.000306286
97	FQ311892.1	0.474321	0.38874	0.000367891
98	hsph1	0.253547	0.18283	0.000420571
99	brdt	0.476776	0.391595	0.000473554
100	col5a1	0.253358	0.182887	0.000477356
101	mgp	0.231263	0.163758	0.000507199
102	ptp4a3	0.414269	0.331106	0.000541868
103	nfil3-6	0.352806	0.27306	0.000564521
104	ubb	1.03674	0.967697	0.000611651
105	crema	0.543855	0.458591	0.000653176
106	id2a	0.977561	0.905504	0.000842346
107	tdh	0.56909	0.484343	0.000884306
108	angptl4	0.47615	0.392299	0.000978287
109	ctgfa	0.27992	0.207825	0.00106665
110	mcl1b	0.611465	0.527364	0.00113498
111	btg2	1.07478	1.00943	0.00116282
112	inhbb	0.33272	0.256036	0.00131455
113	adma	0.347645	0.269877	0.00134764
114	klf6a	0.601294	0.517727	0.00155525
115	jun	1.39671	1.35781	0.00162541
116	alcamb	0.43707	0.355188	0.00166904
117	si:ch211-222l21.1	0.50643	0.423259	0.00172409
118	slc3a2b	0.456558	0.374367	0.00187663
119	kdm6ba	0.492694	0.409956	0.00198018
120	RNF182 (1 of many)	0.50092	0.418118	0.00201667
121	rsrp1	1.22393	1.17073	0.00204399
122	bhlhe41	0.661352	0.579204	0.00228362
123	si:ch211-105c13.3	0.311612	0.238029	0.00253346
124	csrnp1a	0.346696	0.27026	0.00255328
125	arg2	0.31503	0.241169	0.00257345
126	prelid3b	0.67423	0.593122	0.00341252
127	calb1	0.535174	0.453299	0.00363941
128	MAP3K13	0.364962	0.288048	0.00367905
129	si:dkey-7c18.24	0.180009	0.124061	0.00377037
130	lta4h	0.873169	0.79893	0.00426778
131	ddit3	0.486559	0.405526	0.0043434
132	dcn	0.154721	0.103368	0.00442009
133	rasgef1ba	0.481277	0.400786	0.00537387
134	eif4ebp3l	0.478146	0.39778	0.0055563
135	sfrp1b	0.113858	0.0706855	0.00562391
136	hspb8	0.167058	0.114224	0.00589168
137	pmp22b	0.279421	0.21115	0.00668412
138	si:ch211-39i22.1	0.537331	0.456952	0.00724364
139	chst2b	0.457345	0.378118	0.00764378
140	cd59	0.629504	0.549546	0.00771166
141	marcksl1a	0.156308	0.106048	0.0081659
142	fstl1b	0.497436	0.417684	0.00822764
143	rbm24a	0.51071	0.430831	0.00828425
144	pon1	0.623246	0.543533	0.00881792
145	cited4b	0.345521	0.271917	0.00901535
146	NUPR2	0.514359	0.43467	0.00911952
147	IYD	0.897543	0.826497	0.010558
148	igfbp3	0.329924	0.257926	0.0106937
149	hbegfa	0.32049	0.24941	0.0112748
150	wu:fb55g09	0.860091	0.787534	0.011574
151	tpm2	0.4027	0.326358	0.0117334
152	egr3	0.247719	0.184532	0.0118772
153	crip1	0.178251	0.125491	0.0134681
154	cebpd	0.973741	0.907333	0.0135177
155	si:ch211-195b13.1	0.491609	0.41319	0.0139311
156	rbfox3a	0.425913	0.349101	0.014229
157	apcdd1l	0.42314	0.346459	0.0144049
158	gpx1a	0.400081	0.32437	0.0144446
159	pcna	0.168256	0.11733	0.0144631
160	ddit4	0.335233	0.263566	0.0145725
161	mt-nd4	0.692301	0.614886	0.0148131
162	jund	0.579593	0.500869	0.0148239
163	pax2a	0.640558	0.562463	0.015888
164	slc3a2a	0.634614	0.556485	0.0161242
165	pcolcea	0.133075	0.0887051	0.0164072
166	osbpl7	0.644988	0.567033	0.0164194
167	si:ch211-165i18.2	0.541559	0.463235	0.0171557
168	slc20a1b	0.439419	0.362711	0.0177118
169	fkbp5	0.795995	0.722104	0.0188266
170	ckbb	1.1245	1.06878	0.0192551
171	znf395	0.376553	0.302828	0.0194967
172	odc1	0.258968	0.195716	0.020124
173	peli1a	0.247459	0.185683	0.0205424
174	ip6k2b	0.762145	0.687393	0.0208046
175	hsp90b1	0.644129	0.56679	0.0209457
176	mid1ip1b	0.387325	0.313267	0.0215252
177	rgcc	0.213589	0.156601	0.0220716
178	rgl3a	0.452151	0.375739	0.0227625
179	zgc:113208	0.468164	0.391401	0.0228922
180	egr1	1.10727	1.05086	0.023572
181	ppp1r10	0.813303	0.740662	0.0237851
182	cyp24a1	0.134303	0.0906747	0.0238372
183	sall1a	0.408299	0.333513	0.0238539
184	plpp1a	0.177106	0.126091	0.0246598
185	nkx2.4b	0.78556	0.712027	0.0247387
186	rcan1a	0.450576	0.374546	0.0258383
187	serpine1	0.288888	0.223005	0.0264926
188	si:dkey-56f14.7	0.179692	0.128465	0.0266674
189	krt91	0.187617	0.135143	0.0270179
190	arrdc2	0.277352	0.212769	0.027092
191	lim2.5	0.323453	0.254473	0.0282013
192	fam84a	0.369926	0.297651	0.0289549
193	cyba	0.411615	0.33724	0.0292175
194	hnrnpa0b	0.873568	0.804017	0.0293675
195	sgk1	0.64598	0.569583	0.0294255
196	ecm2	0.290832	0.225042	0.0294902
197	sdc4	0.505657	0.429063	0.0298004
198	mid1ip1a	0.297042	0.23068	0.0301065
199	cdh6	0.301088	0.234334	0.0301868
200	tbx2a	0.464642	0.38872	0.0303509
201	si:ch211-286c4.6	0.472053	0.395986	0.0303908
202	CABZ01020840.1	0.194342	0.14122	0.0313898
203	mych	0.513733	0.437315	0.0326497
204	pnp5a	0.328975	0.259967	0.0329139
205	zgc:92630	0.247177	0.186744	0.0332088
206	si:dkey-79d12.5	0.25908	0.197252	0.0341241
207	ebpl	0.270934	0.207781	0.0349099
208	pim1	0.438041	0.363283	0.0358315
209	AEBP1 (1 of many)	0.13109	0.0892126	0.0360172
210	nocta	0.437442	0.362719	0.0360387
211	si:ch211-39i2.2	0.272795	0.209533	0.0361735
212	srgn	0.647668	0.571931	0.0368777
213	trib3	0.384944	0.31257	0.0378356
214	mdkb	0.109595	0.0721303	0.0387289
215	slc38a3a	0.43261	0.358261	0.0388543
216	aif1l	0.28914	0.22437	0.0396674
217	rpl26	1.59374	1.58082	0.0402989
218	slc23a2	0.329454	0.260995	0.0403662
219	g6pd	0.392743	0.320199	0.0409875
220	adh8a	0.150014	0.105043	0.0410911
221	baiap2b	0.390151	0.317761	0.0412961
222	si:ch211-276i12.12	0.375585	0.304052	0.0422035
223	hmgn2	0.796263	0.724647	0.0427383
224	coq10b	0.588015	0.512211	0.0430699
225	ppdpfa	0.328519	0.260378	0.0438137
226	TPO	0.462613	0.387844	0.0445796
227	nrp1a	0.330458	0.262269	0.045457
228	sestd1	0.446367	0.372117	0.0463015
229	uba52	1.58392	1.57053	0.0472115
230	aldoab	0.263717	0.20229	0.0472302
231	calr3a	0.474222	0.399475	0.0484973
232	pmp22a	0.114765	0.0769588	0.0488556
